# Characterizing the molecular regulation of inhibitory immune checkpoints with multi-modal single-cell screens

**DOI:** 10.1101/2020.06.28.175596

**Authors:** Efthymia Papalexi, Eleni Mimitou, Andrew W. Butler, Samantha Foster, Bernadette Bracken, William M. Mauck, Hans-Hermann Wessels, Bertrand Z. Yeung, Peter Smibert, Rahul Satija

## Abstract

The expression of inhibitory immune checkpoint molecules such as *PD-L1* is frequently observed in human cancers and can lead to the suppression of T cell-mediated immune responses. Here we apply ECCITE-seq, a technology which combines pooled CRISPR screens with single-cell mRNA and surface protein measurements, to explore the molecular networks that regulate *PD-L1* expression. We also develop a computational framework, *mixscape*, that substantially improves the signal-to-noise ratio in single-cell perturbation screens by identifying and removing confounding sources of variation. Applying these tools, we identify and validate regulators of *PD-L1*, and leverage our multi-modal data to identify both transcriptional and post-transcriptional modes of regulation. In particular, we discover that the kelch-like protein *KEAP1* and the transcriptional activator *NRF2*, mediate levels of *PD-L1* upregulation after IFNγ stimulation. Our results identify a novel mechanism for the regulation of immune checkpoints and present a powerful analytical framework for the analysis of multi-modal single-cell perturbation screens.
