## Supplementary Table 1 for "Characterizing the molecular regulation of inhibitory immune checkpoints with multi-modal single-cell screens"

### Sheet: gRNA for ECCITE-seq screen
Gene	gRNA name	gRNA sequence
CUL3	CUL3g1	GACCTAAAATCATTAACATC
CUL3	CUL3g2	Non-Targeting
CUL3	CUL3g3	CTTACCTGGATATAGTCAAC
CMTM6	CMTM6g1	GGTGTACAGCCCCACTACGG
CMTM6	CMTM6g2	AGCTGAAGTCCTGTCATGTG
CMTM6	CMTM6g3	TCACAATGTACTTTATGTGG
PDL1 (inc_08)	PDL1g1	GGTTCCCAAGGACCTATATG
PDL1 (inc_11)	PDL1g2	TTTTAGGAGATTAGATCCTG
PDL1 (inc_01)	PDL1g3	CGGGAAGCTGCGCAGAACTG
ATF2	ATF2g1	CACCCTGCTGAGAAATGAAG
ATF2	ATF2g2	ACAGCTGAAACAGCTTCTTC
ATF2	ATF2g3	GCCGACAAAAAAGGAAAGTC
ATF2	ATF2g4	CTTCAAGATGCCGACAAAAA
BRD4	BRD4g1	ACGCTCCTCTTTCTCCCGAG
BRD4	BRD4g2	CTTTCTCCCGAGCGGCGCGG
BRD4	BRD4g3	TGAAGCCTGTGGATGTCGGG
BRD4	BRD4g4	GAATAAAAAAAGCAAAGCCA
CAV1	CAV1g1	GGACGTAGATGGAATAGACA
CAV1	CAV1g2	TAAACACCTCAACGATGACG
CAV1	CAV1g3	AGTGTACGACGCGCACACCA
CAV1	CAV1g4	TGGGGGCAAATACGTAGACT
CD86	CD86g1	CAGCTGTAATCCAAGGAATG
CD86	CD86g2	CCACATTTATAAGAGTTGCG
CD86	CD86g3	TGTCCGAATCAAAACTTGTG
CD86	CD86g4	ACAGTTCAGAATTCATCTGG
ETV7	ETV7g1	ACACGTAATCCCACAGCAGG
ETV7	ETV7g2	GAATAGAGTTCAAGGACAAG
ETV7	ETV7g3	GGCACGAGACATCTTCTCGT
ETV7	ETV7g4	GACTCCGGGAAAGATGGTCC
IFNGR1	IFNGR1g1	ACAGTACTGAGAATTCAGTG
IFNGR1	IFNGR1g2	TAAACTGGATATCAGAAAGG
IFNGR1	IFNGR1g3	ACCTAAACTGGATATCAGAA
IFNGR1	IFNGR1g4	GTATAAAATACTCACGCAGA
IFNGR2	IFNGR2g1	CGGGCCTCCAGAAAACATTG
IFNGR2	IFNGR2g2	TGGCCCTGAGCAATAGCACG
IFNGR2	IFNGR2g3	ATAACAAAAAAAGGCCGTGG
IFNGR2	IFNGR2g4	GAAGCCTGCTGAGGGACTGG
IRF1	IRF1g1	GCTAAAGTCTCCATAGACAG
IRF1	IRF1g2	GCTGTGGTCATCAGGCAGAG
IRF1	IRF1g3	CTCCCTGCCAGATATCGAGG
IRF1	IRF1g4	AGGAGCCAGATCCCAAGACG
IRF7	IRF7g1	GAAGCAGCTGCGCTACACGG
IRF7	IRF7g2	CAAGTGCAAGGTGTACTGGG
IRF7	IRF7g3	CCCAGGTAGATGGTATAGCG
IRF7	IRF7g4	TTCCGGGCACGGCAGCGCCG
JAK2	JAK2g1	TCTACAGGACAACACTGGGG
JAK2	JAK2g2	GACAGAGAGCAAGTTTTCTG
JAK2	JAK2g3	TGTCCTGTAGAGGGTCATAC
JAK2	JAK2g4	AGATGTTTGGAGCTTTGGAG
MARCH8'	MARCH8g1	GTAAGACCAAAGAAAAGGAG
MARCH8'	MARCH8g2	ACGGTCAATGAGCACATACA
MARCH8'	MARCH8g3	GATAGAAGTGCGAGAGAAGG
MARCH8'	MARCH8g4	ATGGCAGAGATCTGATGCAG
MYC	MYCg1	CTTCGGGGAGACAACGACGG
MYC	MYCg2	GCCGTATTTCTACTGCGACG
MYC	MYCg3	AGCAGGATAGTCCTTCCGAG
MYC	MYCg4	GCTGGATTTTTTTCGGGTAG
NFKBIA	NFKBIAg1	AGGCTAAGTGTAGACACGTG
NFKBIA	NFKBIAg2	CAACCAGCCAGAAATTGCTG
NFKBIA	NFKBIAg3	GATTTTGCAGGTCCACTGCG
NFKBIA	NFKBIAg4	GTAGGGAGAATAGCCCTGGT
PDCD1LG2	PDCD1LG2g1	CAGCTGAAGTTTCTGCCAGG
PDCD1LG2	PDCD1LG2g2	TGTTCTGGAATACTCACGTG
PDCD1LG2	PDCD1LG2g3	GACCTGTCACCACAACAAAG
PDCD1LG2	PDCD1LG2g4	CCAGGCTCAACATTAGCAGG
POU2F2	POU2F2g1	GTTGCCGTAGAGCTTGCCCA
POU2F2	POU2F2g2	CCGGCCGGAGACGCAAGAAG
POU2F2	POU2F2g3	TGCGGCGTTGCTTGAAGGTG
POU2F2	POU2F2g4	CGAAGCGGGAAATGGTCGTC
SMAD4	SMAD4g1	CAGGTGCCTTAGTGACCACG
SMAD4	SMAD4g2	GGATACGTGGACCCTTCTGG
SMAD4	SMAD4g3	TGTTACTGTTGATGGATACG
SMAD4	SMAD4g4	CAGTTGGAATGTAAAGGTGA
SPI1	SPI1g1	AGACCTGGTGCCCTATGACA
SPI1	SPI1g2	GCACGTCCTCGATACCCCCA
SPI1	SPI1g3	TCTCGAACTCGCTGTGCACG
SPI1	SPI1g4	TCGCCGTCAGACACCTCCAG
STAT1	STAT1g1	AAAGTATTACTCCAGGCCAA
STAT1	STAT1g2	CATGTTGTACCAAAGGATGG
STAT1	STAT1g3	CCTTTGGTACAACATGCTGG
STAT1	STAT1g4	GTCTCCTGAGGAGTTTGACG
STAT2	STAT2g1	CAGTGAGCAACTGGTAATGG
STAT2	STAT2g2	TGTGCAACCGTACACGAAGG
STAT2	STAT2g3	AGCAACATGAGATTGAATCC
STAT2	STAT2g4	CCATCATAGCCCTTAAATCC
STAT3	STAT3g1	TCAGGATAGAGATAGACCAG
STAT3	STAT3g2	TAAGACCCAGATCCAGTCCG
STAT3	STAT3g3	GCATCAATGAATCTAAAGTG
STAT3	STAT3g4	TCAATGAATCTAAAGTGCGG
STAT5A	STAT5Ag1	GCGCAACAAGAAGGTCCCGT
STAT5A	STAT5Ag2	ACCTGAAACCATTCACCACG
STAT5A	STAT5Ag3	TGTGAACTTCTCCTCTGTCA
STAT5A	STAT5Ag4	GGGTGCAGAGTCCGTGACAG
TNFRSF14	TNFRSF14g1	CCCTCCGGACGTCACCACGG
TNFRSF14	TNFRSF14g2	TGAGGGTATTGTCTCCTCCA
TNFRSF14	TNFRSF14g3	AGCTCTGCCGTCCTGCAAGG
TNFRSF14	TNFRSF14g4	TGGGTACTCGTCCTCCTTGC
UBE2L6	UBE2L6g1	AGAAGCCTCCCCCATACCTG
UBE2L6	UBE2L6g2	GGCTTGAACGGATACTCCGG
UBE2L6	UBE2L6g3	ATGATGCCAATGTCCTGGTG
UBE2L6	UBE2L6g4	AAGGCTTTCAGGTGGTAGGG
Non-Targeting	NTg1	AACCACGGCATTGAGAGGTG
Non-Targeting	NTg2	TACATGGTATAGTGTTTATT
Non-Targeting	NTg3	GGGCAGAAGTTGCTGTCCTG
Non-Targeting	NTg4	ACGGAGGCTAAGCGTCGCAA
Non-Targeting	NTg5	CGCTTCCGCGGCCCGTTCAA
Non-Targeting	NTg6	ATCGTTTCCGCTTAACGGCG
Non-Targeting	NTg7	ATCGTTTCCGCTTAACGGCG
Non-Targeting	NTg8	GTAGGCGCGCCGCTCTCTAC
Non-Targeting	NTg9	CCATATCGGGGCGAGACATG
Non-Targeting	NTg10	TACTAACGCCGCTCCTACAG

### Sheet: gRNA for validation screen
Gene	gRNA name	gRNA sequence
BRD4	BRD4g1	ACGCTCCTCTTTCTCCCGAG
BRD4	BRD4g2	CTTTCTCCCGAGCGGCGCGG
BRD4	BRD4g5	GGGAACAATAAAGAAGCGCT
BRD4	BRD4g6	AACCGAGATCATGATAGTCC
BRD4	BRD4g7	TGATGTCACAGTAGTCGTGT
BRD4	BRD4g8	TCTTCCTCCGACTCATACGT
IFNGR1	IFNGR1g1	ACAGTACTGAGAATTCAGTG
IFNGR1	IFNGR1g2	TAAACTGGATATCAGAAAGG
SPOP	SPOPg1	CCACTCGACATTTCTGCCGG
SPOP	SPOPg3	GCTGTCCAAAGAGTGAAGTT
SPOP	SPOPg4	AGCACCAACTCTCAGCTACG
KEAP1	KEAP1g1	GGGCCGCCTGATCTACACCG
KEAP1	KEAP1g2	CTTGTGGGCCATGAACTGGG
KEAP1	KEAP1g3	CTGCATCCACCACAACAGTG
KEAP1	KEAP1g4	CCGTGTAGGCGAATTCAATG
CUL3	CUL3g4	TGTGGAGAACGTCTACAATT
CUL3	CUL3g5	GAATCCTGTTGACTATATCC
CUL3	CUL3g6	GACCACTGTTATTCTTACGC
CUL3	CUL3g7	CGAGATCAAGTTGTACGTTA
NRF2	NRF2g1	TGGAGGCAAGATATAGATCT
NRF2	NRF2g2	CATACCGTCTAAATCAACAG
NRF2	NRF2g3	CATTAATTCGGGATATACGT
NRF2	NRF2g4	CGTTGAAGTCAACAACAGGG
Non-Targeting	NTg3	GGGCAGAAGTTGCTGTCCTG
Non-Targeting	NTg4	ACGGAGGCTAAGCGTCGCAA
Non-Targeting	NTg5	CGCTTCCGCGGCCCGTTCAA
Non-Targeting	NTg6	ATCGTTTCCGCTTAACGGCG
